# Integration of transcriptomics and network analysis reveals co-expressed genes in *Frankliniella occidentalis* guts that respond to tomato spotted wilt virus infection

**DOI:** 10.1101/2021.08.14.456355

**Authors:** Jinlong Han, Dorith Rotenberg

## Abstract

**Background:** The arthropod gut is the first barrier to infection by viruses that are internally borne and transmitted persistently by arthropod vectors to plant and animal hosts. Tomato spotted wilt virus (TSWV), a plant-pathogenic virus, is transmitted exclusively by thrips vectors in a circulative-propagative manner. *Frankliniella occidentalis* (western flower thrips), the principal thrips vector of TSWV, is transmission-competent only if the virus is acquired by young larvae. To begin to understand the larval gut response to TSWV infection and accumulation, a genome-assisted, transcriptomic analysis of *F. occidentalis* gut tissues of first (early L1) and second (early L2 and late L2) instar larvae was conducted using RNA-Seq to identify differentially-expressed transcripts (DETs) in response to TSWV compared to non- exposed cohorts.

**Results:** The larval gut responded in a developmental stage-dependent manner, with the majority of DETs (71%) associated with the early L1 stage at a time when virus infection is limited to the midgut epithelium. Provisional annotations of these DETs inferred roles in digestion and absorption, insect innate immunity, and detoxification. Weighted gene co-expression network analysis using all assembled transcripts of the gut transcriptome revealed eight gene modules that distinguish the larval development. Intra-module interaction network analysis of three most DET- enriched modules revealed ten central hub genes. Droplet digital PCR-expression analyses of select network hub and connecting genes revealed temporally-dynamic changes in gut expression during and post exposure to TSWV.

**Conclusion:** These findings expand our understanding of the developmentally-mediated interaction between thrips vectors and orthotospoviruses, and provide opportunities for probing pathways for biomarkers of thrips vector competence.
