## Supplementary material for "Integration of transcriptomics and network analysis reveals co-expressed genes in *Frankliniella occidentalis* guts that respond to tomato spotted wilt virus infection": Table S4

### Sheet: 3 major DET module networks
Table S4: Strength of intramodular membership, level of connectivity, and annotations for the differentially-expressed transcripts (DETs) in the turquoise, blue, and lightcyan module networks.
akME (module membership) = correlation of a node to a module eigengene; bkIN (connectivity)= sum of connection weights between a node and all of its neighbors; cNA means GO term was not assigned to the transcript; dNA means GO description was not assigned due to insufficient evidence or no blastx match to known proteins (uncharacterized) or novel thrips protein
Note: Bold-font transcript IDs indicate hub genes
Module	Transcript ID	Time-larval stage	kMEa	kINb	Log₂ fold change	FDR p-value	Direction	Description	GO IDc	GO Named
blue	FOCC015103	3-L1	0.807548	4.05653	4.13387	0.0104194	UP	probable cytochrome P450 6a13	F:GO:0004497; F:GO:0005506; F:GO:0016705; F:GO:0020037; P:GO:0055114	F:monooxygenase activity; F:iron ion binding; F:oxidoreductase activity, acting on paired donors, with incorporation or reduction of molecular oxygen; F:heme binding; P:oxidation-reduction process
blue	FOCC003643	3-L1	0.254878	1.0803	4.03178	1.5677e-05	UP	hypothetical protein FOCC_FOCC003643, partial	NA	NA
blue	FOCC017305	3-L1	0.621064	2.71678	3.98787	0.0222074	UP	cytochrome P450 4g15	F:GO:0005506; C:GO:0016020; F:GO:0016713; F:GO:0020037; P:GO:0055114	F:iron ion binding; C:membrane; F:oxidoreductase activity, acting on paired donors, with incorporation or reduction of molecular oxygen, reduced iron-sulfur protein as one donor, and incorporation of one atom of oxygen; F:heme binding; P:oxidation-reduction process
blue	FOCC000908	3-L1	0.65105	3.69692	3.10809	0.000597927	UP	allergen Cr-PI-like	NA	NA
blue	FOCC009485	3-L1	0.569431	1.88293	2.87646	0.00953174	UP	ejaculatory bulb-specific protein 3	C:GO:0005576; P:GO:0007552; P:GO:0009615	C:extracellular region; P:metamorphosis; P:response to virus
blue	FOCC005644	3-L1	0.878503	6.0925	2.80214	0.0166271	UP	Trypsin 1	F:GO:0004252; P:GO:0006508	F:serine-type endopeptidase activity; P:proteolysis
blue	FOCC017393	3-L1	0.645679	3.81602	2.64881	3.38373e-05	UP	allergen Cr-PI-like	F:GO:0016491; F:GO:0046872; P:GO:0055114	F:oxidoreductase activity; F:metal ion binding; P:oxidation-reduction process
blue	FOCC017530	3-L1	0.799043	5.50319	2.33207	2.72214e-05	UP	uncharacterized transmembrane protein DDB_G0289901-like	NA	NA
blue	FOCC017160	3-L1	0.706982	4.12366	2.21641	0.00100209	UP	allergen Cr-PI-like	F:GO:0016491; F:GO:0046872; P:GO:0055114	F:oxidoreductase activity; F:metal ion binding; P:oxidation-reduction process
blue	FOCC008486	3-L1	0.668952	4.02606	2.17433	0.000626774	UP	allergen Cr-PI-like	NA	NA
blue	FOCC005124	3-L1	0.821227	6.03494	2.06383	0.00203179	UP	uncharacterized transmembrane protein DDB_G0289901-like	NA	NA
blue	FOCC004309	3-L1	0.744344	4.38885	1.73833	0.00248762	UP	allergen Cr-PI-like	F:GO:0004503; F:GO:0016491; P:GO:0055114	F:monophenol monooxygenase activity; F:oxidoreductase activity; P:oxidation-reduction process
blue	FOCC007540	3-L1	0.578543	2.77648	1.6831	0.000316956	UP	apolipophorins	F:GO:0005319; P:GO:0006869	F:lipid transporter activity; P:lipid transport
blue	FOCC009188	3-L1	0.968513	9.71132	1.67403	0.00787745	UP	hypothetical protein FOCC_FOCC009188	NA	NA
blue	FOCC004976	3-L1	0.938319	9.12086	1.65684	0.0142257	UP	lysozyme X-like isoform X1	F:GO:0003796; P:GO:0042742	F:lysozyme activity; P:defense response to bacterium
blue	FOCC014624	3-L1	0.686123	3.67215	1.57613	0.0149728	UP	MFS-type transporter SLC18B1-like	C:GO:0016020; F:GO:0022857; P:GO:0055085	C:membrane; F:transmembrane transporter activity; P:transmembrane transport
blue	FOCC001422	3-L1	0.811624	5.12313	1.51945	0.0114033	UP	putative beta-glucosidase 6	F:GO:0004553; P:GO:0005975	F:hydrolase activity, hydrolyzing O-glycosyl compounds; P:carbohydrate metabolic process
blue	FOCC001352	3-L1	0.789009	4.83629	1.51041	0.000236563	UP	allergen Cr-PI-like	F:GO:0016491; F:GO:0046872; P:GO:0055114	F:oxidoreductase activity; F:metal ion binding; P:oxidation-reduction process
blue	FOCC007026	3-L1	0.520363	2.72736	1.49603	0.00818156	UP	Inositol oxygenase	F:GO:0005506; C:GO:0005737; P:GO:0019310; F:GO:0050113; P:GO:0055114	F:iron ion binding; C:cytoplasm; P:inositol catabolic process; F:inositol oxygenase activity; P:oxidation-reduction process
blue	FOCC017182	3-L1	0.62231	3.18594	1.34967	0.000751709	UP	apolipophorins	F:GO:0005319; P:GO:0006869	F:lipid transporter activity; P:lipid transport
blue	FOCC013675	3-L1	0.884831	6.67691	1.25129	0.0303719	UP	Lysosomal alpha-mannosidase	F:GO:0004559; C:GO:0005774; P:GO:0006013; P:GO:0006517; F:GO:0030246	F:alpha-mannosidase activity; C:vacuolar membrane; P:mannose metabolic process; P:protein deglycosylation; F:carbohydrate binding
blue	FOCC001144	3-L1	0.545628	3.3308	-1.04242	0.0196626	DOWN	facilitated trehalose transporter Tret1-2 homolog isoform X2	C:GO:0016021; F:GO:0022857; P:GO:0055085	C:integral component of membrane; F:transmembrane transporter activity; P:transmembrane transport
blue	FOCC011936	3-L1	0.759664	4.75808	-1.66644	0.00027113	DOWN	hypothetical protein FOCC_FOCC011936	NA	NA
blue	FOCC015174	24-L2	0.308863	2.21357	-1.95705	0.0127721	DOWN	transcriptional regulator ATRX-like isoform X1	F:GO:0005524	F:ATP binding
blue	FOCC015182	24-L2	0.42294	2.89222	-2.1344	0.0032892	DOWN	hypothetical protein FOCC_FOCC015182	NA	NA
blue	FOCC015649	24-L2	0.533145	3.25842	-2.51313	0.0266204	DOWN	hypothetical protein FOCC_FOCC015649	C:GO:0016020; C:GO:0016021	C:membrane; C:integral component of membrane
blue	FOCC015178	24-L2	0.332531	2.29886	-2.74758	0.00411552	DOWN	death-associated inhibitor of apoptosis 1-like isoform X2	NA	NA
blue	FOCC004067	24-L2	0.86368	6.65791	-7.39746	0.0168813	DOWN	Foot protein 1 variant 2	NA	NA
blue	FOCC012053	48-L2	0.353142	2.33503	1.77656	0.00924167	UP	zinc finger protein 665-like isoform X3	F:GO:0003676	F:nucleic acid binding
blue	FOCC015553	48-L2	0.650484	3.20216	1.53172	0.0317847	UP	dynamin-1-like protein isoform X1	F:GO:0003924; F:GO:0005525	F:GTPase activity; F:GTP binding
blue	FOCC007139	48-L2	0.49572	2.06497	-5.05681	0.00297043	DOWN	glycine-rich cell wall structural protein-like	NA	NA
lightcyan	FOCC001013	3-L1	0.969601	17.0049	7.28545	0.00248762	UP	zinc finger protein 512B-like	NA	NA
lightcyan	FOCC001012	3-L1	0.962545	16.6104	6.55651	0.014377	UP	hypothetical protein FOCC_FOCC001012	NA	NA
lightcyan	FOCC006427	3-L1	0.970103	16.9107	6.10602	1.35146e-05	UP	golgin subfamily A member 6-like protein 22	NA	NA
lightcyan	FOCC001001	3-L1	0.968563	16.799	5.28801	0.000862874	UP	hypothetical protein FOCC_FOCC001001, partial	NA	NA
lightcyan	FOCC017932	3-L1	0.97247	16.5919	5.16686	0.000585809	UP	hypothetical protein FOCC_FOCC017932, partial	NA	NA
lightcyan	FOCC005944	3-L1	0.838145	12.2356	4.77696	0.00399914	UP	proline-rich extensin-like protein EPR1	NA	NA
lightcyan	FOCC001010	3-L1	0.944076	15.8259	4.7291	0.0108252	UP	hypothetical protein FOCC_FOCC001010	NA	NA
lightcyan	FOCC017316	3-L1	0.970379	17.1559	4.72749	0.00235718	UP	endocuticle structural glycoprotein SgAbd-4-like	F:GO:0042302	F:structural constituent of cuticle
lightcyan	FOCC013436	3-L1	0.459916	9.53313	4.62829	2.29728e-05	UP	cardio acceleratory peptide 2b isoform X1	NA	NA
lightcyan	FOCC004594	3-L1	0.920029	13.8977	4.61409	0.0124088	UP	hypothetical protein FOCC_FOCC004594	NA	NA
lightcyan	FOCC001018	3-L1	0.945182	15.6894	4.36851	0.0222074	UP	---NA---	NA	NA
lightcyan	FOCC017833	3-L1	0.96484	16.8319	4.26207	0.00618885	UP	golgin subfamily A member 6-like protein 22	NA	NA
lightcyan	FOCC006439	3-L1	0.921406	14.7287	4.23026	0.00167107	UP	---NA---	NA	NA
lightcyan	FOCC001158	3-L1	0.835131	12.4448	4.08353	0.00167107	UP	Elongation of very long chain fatty acids protein 1	F:GO:0009922; P:GO:0019367; P:GO:0030148; C:GO:0030176; P:GO:0034625; P:GO:0034626; P:GO:0042761	F:fatty acid elongase activity; P:fatty acid elongation, saturated fatty acid; P:sphingolipid biosynthetic process; C:integral component of endoplasmic reticulum membrane; P:fatty acid elongation, monounsaturated fatty acid; P:fatty acid elongation, polyunsaturated fatty acid; P:very long-chain fatty acid biosynthetic process
lightcyan	FOCC005730	3-L1	0.96517	16.8508	3.95677	0.0142257	UP	repetitive proline-rich cell wall protein 2-like	NA	NA
lightcyan	FOCC001008	3-L1	0.970831	17.0791	3.92838	0.0491015	UP	zinc finger protein 512B-like	NA	NA
lightcyan	FOCC001171	3-L1	0.748383	9.58906	3.91106	0.00198293	UP	elongation of very long chain fatty acids protein AAEL008004-like	C:GO:0016021; F:GO:0016747; P:GO:0019368	C:integral component of membrane; F:transferase activity, transferring acyl groups other than amino-acyl groups; P:fatty acid elongation, unsaturated fatty acid
lightcyan	FOCC008817	3-L1	0.802802	9.43213	3.70404	0.0428409	UP	one cut domain family member 3-like	NA	NA
lightcyan	FOCC013236	3-L1	0.972047	17.1999	3.67945	0.00487498	UP	acyl-CoA Delta(11) desaturase-like	P:GO:0006629; C:GO:0016020; F:GO:0016717; P:GO:0055114	P:lipid metabolic process; C:membrane; F:oxidoreductase activity, acting on paired donors, with oxidation of a pair of donors resulting in the reduction of molecular oxygen to two molecules of water; P:oxidation-reduction process
lightcyan	FOCC005975	3-L1	0.97091	16.8811	3.51307	0.00866518	UP	fatty acid synthase-like	F:GO:0016491; F:GO:0016740	F:oxidoreductase activity; F:transferase activity
lightcyan	FOCC004915	3-L1	0.801704	10.8155	3.37453	3.94479e-06	UP	nucleolin 2-like	C:GO:0016020; C:GO:0016021	C:membrane; C:integral component of membrane
lightcyan	FOCC001737	3-L1	0.964578	16.5801	3.33948	0.0325442	UP	glycine-rich cell wall structural protein 1.0-like	NA	NA
lightcyan	FOCC014803	3-L1	0.980863	17.4477	3.33191	0.0301851	UP	endocuticle structural glycoprotein SgAbd-2-like	F:GO:0042302	F:structural constituent of cuticle
lightcyan	FOCC017589	3-L1	0.979685	16.8864	2.82146	0.0208061	UP	cytochrome P450 4g15	F:GO:0004497; F:GO:0005506; C:GO:0016021; F:GO:0016705; F:GO:0020037; P:GO:0055114	F:monooxygenase activity; F:iron ion binding; C:integral component of membrane; F:oxidoreductase activity, acting on paired donors, with incorporation or reduction of molecular oxygen; F:heme binding; P:oxidation-reduction process
lightcyan	FOCC017592	3-L1	0.973092	16.8322	2.78364	0.0420804	UP	acyl-CoA Delta(11) desaturase	P:GO:0006629; C:GO:0016020; F:GO:0016717; P:GO:0055114	P:lipid metabolic process; C:membrane; F:oxidoreductase activity, acting on paired donors, with oxidation of a pair of donors resulting in the reduction of molecular oxygen to two molecules of water; P:oxidation-reduction process
lightcyan	FOCC014713	3-L1	0.381136	2.96774	1.58424	0.00576034	UP	Uricase	F:GO:0004846; P:GO:0006144; P:GO:0055114	F:urate oxidase activity; P:purine nucleobase metabolic process; P:oxidation-reduction process
lightcyan	FOCC014041	3-L1	0.715354	6.26058	1.37138	0.0387903	UP	venom toxin OcyC11-like	NA	NA
lightcyan	FOCC016551	48-L2	0.961961	15.0222	-1.99742	0.0376926	DOWN	hypothetical protein FOCC_FOCC016551	NA	NA
lightcyan	FOCC002122	48-L2	0.970068	16.8006	-2.00024	0.0400638	DOWN	hypothetical protein FOCC_FOCC002122, partial	NA	NA
lightcyan	FOCC017055	48-L2	0.885208	10.5571	-2.16978	0.0208321	DOWN	hypothetical protein FOCC_FOCC017055	NA	NA
lightcyan	FOCC003365	48-L2	0.713881	7.97319	-2.40634	0.0491298	DOWN	uncharacterized protein LOC113204496	NA	NA
lightcyan	FOCC013236	48-L2	0.972047	17.1999	-2.65215	0.0490199	DOWN	acyl-CoA Delta(11) desaturase-like	P:GO:0006629; C:GO:0016020; F:GO:0016717; P:GO:0055114	P:lipid metabolic process; C:membrane; F:oxidoreductase activity, acting on paired donors, with oxidation of a pair of donors resulting in the reduction of molecular oxygen to two molecules of water; P:oxidation-reduction process
lightcyan	FOCC013352	48-L2	0.893184	11.9663	-2.77668	0.0213326	DOWN	---NA---	NA	NA
lightcyan	FOCC007741	48-L2	0.984533	17.0648	-2.88972	0.00265349	DOWN	troponin C, isoform 1	F:GO:0005509	F:calcium ion binding
lightcyan	FOCC001513	48-L2	0.927743	14.2229	-2.94178	0.00249805	DOWN	hypothetical protein FOCC_FOCC001513	NA	NA
lightcyan	FOCC001171	48-L2	0.748383	9.58906	-3.01821	0.0242635	DOWN	elongation of very long chain fatty acids protein AAEL008004-like	C:GO:0016021; F:GO:0016747; P:GO:0019368	C:integral component of membrane; F:transferase activity, transferring acyl groups other than amino-acyl groups; P:fatty acid elongation, unsaturated fatty acid
lightcyan	FOCC001083	48-L2	0.899239	11.5507	-3.13458	0.00604122	DOWN	cuticle protein 6-like	F:GO:0042302	F:structural constituent of cuticle
lightcyan	FOCC016220	48-L2	0.965994	15.2955	-3.31339	0.00165837	DOWN	Chitinase-3-like protein 3	F:GO:0004568; C:GO:0005576; P:GO:0005975; P:GO:0006032; F:GO:0008061	F:chitinase activity; C:extracellular region; P:carbohydrate metabolic process; P:chitin catabolic process; F:chitin binding
lightcyan	FOCC003094	48-L2	0.924155	13.0016	-3.60169	0.0174843	DOWN	cuticle protein 21-like	NA	NA
lightcyan	FOCC001158	48-L2	0.835131	12.4448	-3.66239	0.00265349	DOWN	Elongation of very long chain fatty acids protein 1	F:GO:0009922; P:GO:0019367; P:GO:0030148; C:GO:0030176; P:GO:0034625; P:GO:0034626; P:GO:0042761	F:fatty acid elongase activity; P:fatty acid elongation, saturated fatty acid; P:sphingolipid biosynthetic process; C:integral component of endoplasmic reticulum membrane; P:fatty acid elongation, monounsaturated fatty acid; P:fatty acid elongation, polyunsaturated fatty acid; P:very long-chain fatty acid biosynthetic process
lightcyan	FOCC001084	48-L2	0.976749	16.1524	-3.66806	0.00299265	DOWN	cuticle protein 6-like	F:GO:0042302	F:structural constituent of cuticle
lightcyan	FOCC008764	48-L2	0.714186	6.39223	-3.70044	0.0208321	DOWN	glycine-rich RNA-binding protein GRP1A-like	NA	NA
lightcyan	FOCC002120	48-L2	0.96226	16.2042	-3.8257	0.0428527	DOWN	hypothetical protein FOCC_FOCC002120	NA	NA
lightcyan	FOCC014803	48-L2	0.980863	17.4477	-3.82674	2.02276e-07	DOWN	endocuticle structural glycoprotein SgAbd-2-like	F:GO:0042302	F:structural constituent of cuticle
lightcyan	FOCC002123	48-L2	0.963813	16.5236	-3.8591	0.00224464	DOWN	neuropeptide-like 4	NA	NA
lightcyan	FOCC014802	48-L2	0.939481	14.2304	-4.39963	8.47487e-07	DOWN	flexible cuticle protein 12-like	F:GO:0042302	F:structural constituent of cuticle
lightcyan	FOCC014804	48-L2	0.878311	12.5058	-5.58741	4.57365e-09	DOWN	paternally-expressed gene 3 protein-like	NA	NA
lightcyan	FOCC016120	48-L2	0.927536	13.2244	-5.71421	0.000190974	DOWN	Cuticle protein 7	F:GO:0042302	F:structural constituent of cuticle
turquoise	FOCC009344	3-L1	0.417314	0.553559	7.35649	5.26153e-05	UP	cuticle protein CP14.6	F:GO:0042302	F:structural constituent of cuticle
turquoise	FOCC011663	3-L1	0.480232	0.602227	3.80188	0.0300853	UP	leucine-rich repeat extensin-like protein 3	NA	NA
turquoise	FOCC013756	3-L1	0.801227	8.03565	-1.08745	0.0251577	DOWN	cytochrome P450 9e2-like	F:GO:0004497; F:GO:0005506; F:GO:0016705; F:GO:0020037; P:GO:0055114	F:monooxygenase activity; F:iron ion binding; F:oxidoreductase activity, acting on paired donors, with incorporation or reduction of molecular oxygen; F:heme binding; P:oxidation-reduction process
turquoise	FOCC012444	3-L1	0.684996	6.27352	-1.32773	0.00279795	DOWN	hypothetical protein FOCC_FOCC012444	F:GO:0004553; P:GO:0005975	F:hydrolase activity, hydrolyzing O-glycosyl compounds; P:carbohydrate metabolic process
turquoise	FOCC013615	3-L1	0.665073	5.12524	-1.38407	0.00167107	DOWN	cyanidin 3-O-glucoside 7-O-glucosyltransferase (acyl-glucose)-like	F:GO:0004553; P:GO:0005975	F:hydrolase activity, hydrolyzing O-glycosyl compounds; P:carbohydrate metabolic process
turquoise	FOCC005602	3-L1	0.618073	5.41208	-1.41859	0.000277788	DOWN	EcKinase 19	NA	NA
turquoise	FOCC012627	3-L1	0.597543	5.09051	-1.43561	2.62475e-05	DOWN	glutathione S-transferase 1-like	F:GO:0004364; F:GO:0016740	F:glutathione transferase activity; F:transferase activity
turquoise	FOCC012626	3-L1	0.609429	4.73725	-1.45087	1.14582e-07	DOWN	glutathione S-transferase 1-like	F:GO:0005515	F:protein binding
turquoise	FOCC004158	3-L1	0.652381	3.13876	-1.5045	0.0222074	DOWN	heat shock protein 30C-like	NA	NA
turquoise	FOCC004088	3-L1	0.509132	4.66012	-1.5723	0.00669671	DOWN	uncharacterized protein LOC113211661	NA	NA
turquoise	FOCC012265	3-L1	0.693053	5.76708	-1.64832	0.000574062	DOWN	myrosinase 1-like	F:GO:0004553; P:GO:0005975	F:hydrolase activity, hydrolyzing O-glycosyl compounds; P:carbohydrate metabolic process
turquoise	FOCC016021	3-L1	0.697139	5.17095	-1.77986	1.95224e-10	DOWN	myrosinase 1-like	F:GO:0004553; P:GO:0005975	F:hydrolase activity, hydrolyzing O-glycosyl compounds; P:carbohydrate metabolic process
turquoise	FOCC003913	3-L1	0.620228	4.51183	-1.787	5.03195e-11	DOWN	Cytochrome P450 CYP6	F:GO:0004497; F:GO:0005506; F:GO:0016705; F:GO:0020037; P:GO:0055114	F:monooxygenase activity; F:iron ion binding; F:oxidoreductase activity, acting on paired donors, with incorporation or reduction of molecular oxygen; F:heme binding; P:oxidation-reduction process
turquoise	FOCC017262	3-L1	0.608161	4.43774	-1.86074	9.3057e-07	DOWN	Cytochrome P450 CYP6	NA	NA
turquoise	FOCC011070	3-L1	0.484423	4.97503	-1.86316	0.000672055	DOWN	dopamine N-acetyltransferase-like isoform X2	F:GO:0016740	F:transferase activity
turquoise	FOCC003912	3-L1	0.626248	5.24719	-1.8669	1.2954e-09	DOWN	Cytochrome P450 CYP6	F:GO:0005506; C:GO:0016020; F:GO:0016705; F:GO:0020037; P:GO:0055114	F:iron ion binding; C:membrane; F:oxidoreductase activity, acting on paired donors, with incorporation or reduction of molecular oxygen; F:heme binding; P:oxidation-reduction process
turquoise	FOCC014240	3-L1	0.586107	5.27226	-1.88548	4.09794e-05	DOWN	glucose dehydrogenase [FAD, quinone]	F:GO:0016614; F:GO:0050660; P:GO:0055114	F:oxidoreductase activity, acting on CH-OH group of donors; F:flavin adenine dinucleotide binding; P:oxidation-reduction process
turquoise	FOCC017261	3-L1	0.607004	4.65025	-1.90074	1.21418e-07	DOWN	Cytochrome P450 6a2	F:GO:0005506; C:GO:0016020; F:GO:0016705; F:GO:0020037; P:GO:0055114	F:iron ion binding; C:membrane; F:oxidoreductase activity, acting on paired donors, with incorporation or reduction of molecular oxygen; F:heme binding; P:oxidation-reduction process
turquoise	FOCC006962	3-L1	0.58597	2.51947	-1.91056	0.00866518	DOWN	heat shock protein 68-like	F:GO:0005524	F:ATP binding
turquoise	FOCC002291	3-L1	0.329529	4.49362	-1.96271	0.00818156	DOWN	phospholipase B1, membrane-associated	F:GO:0004620	F:phospholipase activity
turquoise	FOCC004518	3-L1	0.523293	5.14249	-1.99152	8.34282e-09	DOWN	glucose dehydrogenase [FAD, quinone]-like	F:GO:0016614; F:GO:0050660; P:GO:0055114	F:oxidoreductase activity, acting on CH-OH group of donors; F:flavin adenine dinucleotide binding; P:oxidation-reduction process
turquoise	FOCC000766	3-L1	0.517193	4.94827	-2.0787	1.35146e-05	DOWN	pancreatic lipase-related protein 2-like	P:GO:0006629; F:GO:0052689	P:lipid metabolic process; F:carboxylic ester hydrolase activity
turquoise	FOCC000537	3-L1	0.373659	4.43884	-2.12565	0.000277788	DOWN	putative salivary gland protein 19	NA	NA
turquoise	FOCC012858	3-L1	0.36833	4.54103	-2.28544	7.69446e-10	DOWN	myrosinase 1-like	F:GO:0004553; P:GO:0005975	F:hydrolase activity, hydrolyzing O-glycosyl compounds; P:carbohydrate metabolic process
turquoise	FOCC006127	3-L1	0.507065	4.99358	-2.35578	8.77772e-07	DOWN	myrosinase 1-like	F:GO:0004553; P:GO:0005975	F:hydrolase activity, hydrolyzing O-glycosyl compounds; P:carbohydrate metabolic process
turquoise	FOCC014170	3-L1	0.495867	4.7483	-2.45196	3.56048e-08	DOWN	putative salivary gland protein 19	NA	NA
turquoise	FOCC006994	3-L1	0.478695	5.05625	-2.46223	0	DOWN	glutathione S-transferase-like	F:GO:0016740; F:GO:0016853	F:transferase activity; F:isomerase activity
turquoise	FOCC005613	3-L1	0.637735	5.7441	-2.59916	1.12856e-09	DOWN	prostaglandin reductase 1	F:GO:0016628	F:oxidoreductase activity, acting on the CH-CH group of donors, NAD or NADP as acceptor
turquoise	FOCC005611	3-L1	0.633322	5.26298	-2.66893	6.72237e-09	DOWN	Prostaglandin reductase 1	C:GO:0005737; F:GO:0016491; F:GO:0032440; F:GO:0047522; P:GO:0055114	C:cytoplasm; F:oxidoreductase activity; F:2-alkenal reductase [NAD(P)+] activity; F:15-oxoprostaglandin 13-oxidase activity; P:oxidation-reduction process
turquoise	FOCC007468	3-L1	0.488575	4.48307	-2.80259	2.67231e-13	DOWN	transmembrane protease serine 4-like	F:GO:0004252; P:GO:0006508	F:serine-type endopeptidase activity; P:proteolysis
turquoise	FOCC006963	3-L1	0.53442	2.85777	-2.81713	0.0222074	DOWN	heat shock protein 68-like	F:GO:0005524	F:ATP binding
turquoise	FOCC013619	3-L1	0.490532	5.16627	-2.95399	1.35146e-05	DOWN	myrosinase 1-like	F:GO:0004553; P:GO:0005975	F:hydrolase activity, hydrolyzing O-glycosyl compounds; P:carbohydrate metabolic process
turquoise	FOCC006468	3-L1	0.517848	5.27268	-2.96778	2.49415e-12	DOWN	myrosinase 1-like	F:GO:0004553; P:GO:0005975	F:hydrolase activity, hydrolyzing O-glycosyl compounds; P:carbohydrate metabolic process
turquoise	FOCC004750	3-L1	0.344206	5.31664	-3.05385	0	DOWN	uncharacterized protein LOC113212282	NA	NA
turquoise	FOCC014925	3-L1	0.476297	4.62912	-3.35784	0	DOWN	myrosinase 1-like	F:GO:0004553; P:GO:0005975	F:hydrolase activity, hydrolyzing O-glycosyl compounds; P:carbohydrate metabolic process
turquoise	FOCC014171	3-L1	0.327641	4.58271	-3.48463	5.22851e-07	DOWN	putative salivary gland protein 19	NA	NA
turquoise	FOCC000301	3-L1	0.50484	4.50877	-3.62754	0	DOWN	uncharacterized protein LOC113210730	NA	NA
turquoise	FOCC004752	3-L1	0.500306	4.7708	-3.69199	5.22851e-07	DOWN	hypothetical protein FOCC_FOCC004752, partial	NA	NA
turquoise	FOCC004751	3-L1	0.435974	4.90222	-4.25024	0	DOWN	hypothetical protein FOCC_FOCC004751	NA	NA
turquoise	FOCC000302	3-L1	0.511634	4.37751	-4.25048	1.8847e-07	DOWN	hypothetical protein FOCC_FOCC000302, partial	NA	NA
turquoise	FOCC002062	3-L1	0.476093	5.26732	-5.01625	0	DOWN	venom carboxylesterase-6-like	C:GO:0005615; F:GO:0052689	C:extracellular space; F:carboxylic ester hydrolase activity
turquoise	FOCC012858	24-L2	0.36833	4.54103	-1.38711	2.05847e-05	DOWN	myrosinase 1-like	F:GO:0004553; P:GO:0005975	F:hydrolase activity, hydrolyzing O-glycosyl compounds; P:carbohydrate metabolic process
turquoise	FOCC012265	48-L2	0.693053	5.76708	1.88006	0.0470039	UP	myrosinase 1-like	F:GO:0004553; P:GO:0005975	F:hydrolase activity, hydrolyzing O-glycosyl compounds; P:carbohydrate metabolic process
turquoise	FOCC014170	48-L2	0.495867	4.7483	-2.36662	0.0425629	DOWN	putative salivary gland protein 19	NA	NA
turquoise	FOCC006468	48-L2	0.517848	5.27268	-2.46576	0.0465597	DOWN	myrosinase 1-like	F:GO:0004553; P:GO:0005975	F:hydrolase activity, hydrolyzing O-glycosyl compounds; P:carbohydrate metabolic process
turquoise	FOCC000766	48-L2	0.517193	4.94827	-2.55379	0.0208321	DOWN	pancreatic lipase-related protein 2-like	P:GO:0006629; F:GO:0052689	P:lipid metabolic process; F:carboxylic ester hydrolase activity
turquoise	FOCC002062	48-L2	0.476093	5.26732	-2.64076	0.0203933	DOWN	venom carboxylesterase-6-like	C:GO:0005615; F:GO:0052689	C:extracellular space; F:carboxylic ester hydrolase activity
turquoise	FOCC007468	48-L2	0.488575	4.48307	-3.21664	0.000236988	DOWN	transmembrane protease serine 4-like	F:GO:0004252; P:GO:0006508	F:serine-type endopeptidase activity; P:proteolysis
turquoise	FOCC014171	48-L2	0.327641	4.58271	-3.63509	0.00265349	DOWN	putative salivary gland protein 19	NA	NA
